# Choanoflagellates and the ancestry of neurosecretory vesicles

**DOI:** 10.1101/2020.05.24.111997

**Authors:** Ronja Göhde, Benjamin Naumann, Davis Laundon, Cordelia Imig, Kent McDonald, Benjamin H. Cooper, Frederique Varoqueaux, Dirk Fasshauer, Pawel Burkhardt

## Abstract

Neurosecretory vesicles are highly specialized trafficking organelles important for metazoan cell-cell signalling. Despite the high anatomical and functional diversity of neurons in metazoans, the protein composition of neurosecretory vesicles in bilaterians appears to be similar. This similarity points towards a common evolutionary origin. Moreover, many key neurosecretory vesicle proteins predate the origin of the first neurons and some even the origin of the first animals (metazoans). However, little is known about the molecular toolkit of these vesicles in non-bilaterian metazoans and their closest unicellular relatives, making inferences about the evolutionary origin of neurosecretory vesicles extremely difficult. By comparing 28 proteins of the core neurosecretory vesicle proteome in 13 different species, we demonstrate that most of the proteins are already present in unicellular organisms. Surprisingly, we find that the vesicle residing SNARE protein synaptobrevin is localized to the vesicle-rich apical and basal pole in the choanoflagellate *Salpingoeca rosetta*. Our 3D vesicle reconstructions reveal that the choanoflagellates *Salpingoeca rosetta* and *Monosiga brevicollis* exhibit a polarized and diverse vesicular landscape. This study sheds light on the ancestral molecular machinery of neurosecretory vesicles and provides a framework to understand the origin and evolution of secretory cells, synapses, and neurons.
