## Supplemental Table 2 for "Choanoflagellates and the ancestry of neurosecretory vesicles"

### Sheet: Sros and Mbre data
Supplementary Table 2 - Vesicle diameters meassured in a cell of Salpingoeca rosetta and Monosiga brevicollis.
Salpingoeca rosetta			Monosiga brevicollis
golgi associated vesicle			golgi associated vesicle
number	diameter in nm		number	diameter in nm
1	87.0472		1	46.1084
2	76.8045		2	50.4522
3	54.37		3	71.774
4	57.2028		4	57.0679
5	51.1957		5	59.1718
6	44.4912		6	52.3231
7	66.2432		7	52.8754
8	54.8221		8	51.5104
9	68.0787		9	71.1328
10	55.284		10	36.8596
11	58.3971		11	46.1314
12	38.4536		12	67.9892
13	51.4476		13	57.0968
14	54.9556		14	42.8873
15	47.4264		15	77.0435
16	70.1247		16	44.5171
17	41.5761		17	72.4002
18	59.7604		18	65.8163
19	61.4663		19	64.3423
20	42.4656		20	49.5069
21	49.1839		21	49.0767
22	87.2304		22	45.9558
23	66.6291		23	57.6573
24	54.2387		24	52.8418
25	58.5222		25	43.9052
26	46.281		26	48.0776
27	56.1885		27	40.9368
28	47.279		28	44.5214
29	42.0044		29	44.3049
30	50.7375		30	53.645
31	44.3353		31	39.3441
32	63.4042		32	69.1594
33	52.8552		33	44.7685
34	53.8705		34	59.837
35	44.1356		35	57.8022
36	83.7139		36	68.1892
37	41.9983		37	53.1153
38	45.0156		38	39.0884
39	64.9938		39	78.6883
40	47.2569		40	57.1972
41	46.786		41	47.2319
42	47.9172		42	44.5585
43	42.9507		43	61.2733
44	51.6301		44	55.1763
45	61.1247		45	73.563
46	53.9138		46	68.0218
47	53.6965		47	49.3037
48	57.2015		48	59.2031
49	65.2781		49	57.762
50	58.0371		50	64.0045
51	83.4802		51	44.9288
52	61.8174		52	63.5242
53	50.0956		53	42.3592
54	51.7696		54	53.7665
55	64.1177		55	71.7223
56	79.8128		56	55.8938
57	85.4681		57	41.7898
58	54.2767		58	58.5809
59	54.8377		59	44.7263
60	45.7855		60	67.6967
61	63.1921		61	57.5854
62	54.6744		62	45.7304
63	78.706		63	47.6708
64	48		64	43.702
65	56.3116		65	51.3072
66	52.9263		66	61.9407
67	46.3711		67	46.2226
68	46.7832		68	48.2028
69	87.4213		69	52.6157
70	57.7401		70	38.7168
71	67.161		71	53.1084
72	57.1209		72	45.634
73	51.8547		73	55.0499
74	67.887		74	56.2844
75	48.3722		75	60.6544
76	56.6331		76	46.4308
77	36.0233		77	57.823
78	72.5826		78	57.4338
79	56.9266		79	49.3652
80	58.7015
81	53.5207
82	56.779
83	74.2822
84	60.5446
85	34.3317
86	58.439		small vesicle
87	50.3577		number	diameter in nm
88	41.3029		1	88.1884
89	63.2502		2	93.9392
90	83.8165		3	52.2682
91	63.6839		4	61.6023
92	41.6979		5	61.0661
93	48.0834		6	60.8435
94	51.1792		7	53.7481
95	52.3835		8	76.2361
96	32.145		9	69.9087
97	49.7478		10	53.4794
98	46.5174		11	51.1667
99	50.0392		12	66.5163
100	60.659		13	66.7487
101	70.3631		14	71.8224
102	46.7241		15	86.7585
103	53.7531		16	85.1168
104	42.0428		17	49.7564
105	47.7544		18	65.6892
106	58.7279		19	91.4498
107	84.1889		20	83.3224
108	50.5554		21	92.1847
109	55.7349		22	69.9456
110	60.5211		23	75.6823
111	59.4672		24	92.3694
112	46.6132		25	94.3111
113	58.7935		26	73.659
114	54.274		27	69.3517
115	64.9499		28	67.4761
116	53.2925		29	52.908
117	39.6571		30	87.1308
118	51.369		31	79.2362
119	46.973		32	70.8173
120	45.2164		33	57.4417
121	58.3047		34	83.7849
122	56.8225		35	71.6138
123	54.9877		36	44.5682
124	42.0498		37	43.3011
125	59.6832		38	74.6513
126	47.8519		39	52.4356
127	51.9308		40	89.1129
128	43.2531		41	42.5903
129	44.7084		42	87.0337
130	37.6279		43	55.5478
131	72.0772		44	71.8711
132	68.2241		45	95.2351
133	62.3557		46	85.5312
134	55.0501		47	72.2059
135	53.1683		48	92.6401
136	50.191		49	103.665
137	49.1256		50	88.6111
138	64.837		51	50
139	65.182
140	57.8348
141	65.1622
142	45.436		large medium electron-lucent vesicles
143	55.3206		number	diameter in nm
144	47.9467		1	127.29
145	60.2752		2	112.804
146	64.1299		3	108.857
147	52.3303		4	111.674
148	44.7178		5	189.411
149	63.4079		6	107.689
150	72.2763		7	149.206
151	57.0129		8	156.809
152	58.0964		9	130.052
153	46.2561		10	113.702
154	64.3486		11	112.803
155	48.1186		12	130.398
156	50.0483
157	57.5346
158	44.6543
159	47.019
160	53.7985		large extremely electron-lucent vesicles
161	58.3888		number	diameter in nm
162	44.7509		1	101.461
163	53.5783		2	109.796
164	48.095		3	151.153
165	46.6159		4	95.7268
166	39.4948		5	113.272
167	46.727		6	142.768
168	52.8533		7	124.402
169	35.8882		8	223.328
170	56.3525		9	133.776
171	48.9115		10	115.955
172	56.2622		11	132.147
173	49.668		12	143.569
174	53.5276		13	132.187
175	58.9586		14	84.5114
176	58.4786		15	134.993
177	39.7378
178	59.9322
179	44.6975		apical vesicles
180	43.3891		number	diameter in nm
181	38.8414		1	143.926
182	48.3565		2	161.094
183	50.4553		3	108.412
184	39.7182		4	94.5984
185	53.6505		5	81.1995
186	50.7782		6	109.511
187	45.7898
188	44.6151
189	80.7495
190	43.9622
191	47.8582
192	73.8169
193	62.2108
194	51.6047
195	58.9811
196	61.8248
197	81.1366
198	53.3595
199	54.3559
200	66.7056
201	58.5771
202	60.9797
203	71.3632
204	48.0352
205	51.0657
206	36.5078
small vesicle
number	diameter in nm
1	96.3732
2	88.742
3	53.8546
4	112.336
5	95.5293
6	70.9456
7	83.8995
8	91.7716
9	76.0016
10	79.6481
11	53.1646
12	51.4926
13	60.2706
14	58.2569
15	55.3765
16	77.7038
17	70.5496
18	61.378
19	76.7965
20	76.2147
21	73.8417
22	65.4851
23	91.7822
24	97.0508
25	94.3977
26	92.1915
27	96.3231
28	95.3563
29	78.6331
30	55.0762
31	115.532
medium vesicles
number	diameter in nm
1	180.454
2	148.167
3	132.646
4	129.93
5	127.147
6	122.023
7	120.837
8	114.611
9	108.976
10	107.143
large extremely electron-lucent vesicles
number	diameter in nm
1	167.156
2	301.404
3	173.375
4	169.394
5	152.512
6	187.101
7	195.475
8	254.766
9	285.209
10	239.212
11	201.25
12	247.135
13	226.759
14	162.083
15	187.813
16	201.756
17	266.422
18	263.965
19	236.097
20	197.92
21	207.553
22	169.75
23	216.23
24	210.678
25	172.364
26	154.831
27	235.269
28	176.384
apical vesicles
number	diameter in nm
1	233.32
2	231.436
3	231.337
4	221.477
5	217.075
6	216.346
7	214.871
8	212.451
9	210.906
10	205.264
11	204.565
12	204.471
13	202.668
14	199.867
15	191.956
16	191.803
17	185.979
18	181.681
19	176.171
20	175.148
21	172.644
22	165.711
23	164.608
24	163.224
25	163.19
26	158.757
27	157.946
28	156.143
29	148.49
30	136.102
31	135.977
32	134.664
33	130.237
34	129.816
35	127.878
36	127.424
37	124.446
38	115.826
39	102.197
